# Multi-omics analysis of xylem sap uncovers dynamic modulation of poplar defenses by ammonium and nitrate

**DOI:** 10.1101/2021.05.28.446139

**Authors:** Karl Kasper, Ilka N Abreu, Kirstin Feussner, Krzysztof Zienkiewicz, Cornelia Herrfurth, Till Ischebeck, Dennis Janz, Andrzej Majcherczyk, Kerstin Schmitt, Oliver Valerius, Gerhard H. Braus, Ivo Feussner, Andrea Polle

## Abstract

Xylem sap is the major transport route for nutrients from roots to shoots. Here, we investigated how variations in nitrogen (N) nutrition affected the metabolome and proteome of xylem sap, growth of the xylem endophyte *Brennaria salicis* and report transcriptional re-wiring of leaf defenses in poplar (*Populus* x *canescens*). We supplied poplars with high, intermediate or low concentrations of ammonium or nitrate. We identified 288 unique proteins in xylem sap. About 85% of the xylem sap proteins were shared among ammonium- and nitrate-supplied plants. The number of proteins increased with increasing N supply but the major functional categories (catabolic processes, cell wall-related enzymes, defense) were unaffected. Ammonium nutrition caused higher abundances of amino acids and carbohydrates, while nitrate caused higher malate levels in xylem sap. Pipecolic acid and *N*-hydroxy-pipecolic acid increased whereas salicylic acid and jasmonoyl-isoleucine decreased with increasing N nutrition. Untargeted metabolome analyses revealed 2179 features in xylem sap, of which 863 were differentially affected by N treatments. We identified 122 metabolites, mainly from specialized metabolism of the groups of salicinoids, phenylpropanoids, phenolics, flavonoids, and benzoates. Their abundances increased with decreasing N. Endophyte growth was stimulated in xylem sap of high N- and suppressed in that of low N-fed plants. The drastic changes in xylem sap composition caused massive changes in the transcriptional landscape of leaves and recruited defense pathways against leaf feeding insects and biotrophic fungi, mainly under low nitrate. Our study uncovers unexpected complexity and variability of xylem composition with consequences for plant defenses.

**Significance statement:** This study reports the largest, currently available plant xylem sap proteome and metabolome databases and highlights novel discoveries of specialized metabolites and phytohormones in the xylem sap. This is the first multi-omics study linking differences in nitrogen supply with changes xylem sap composition, endophyte growth and transcriptional defenses in leaves.
