## Supplementary material for "Multi-omics analysis of xylem sap uncovers dynamic modulation of poplar defenses by ammonium and nitrate": Supportive data file 2

### Sheet: Excel table 2
Metabolites identified in xylem sap of Populus x canescens by non-targeted metabolome analysis. The respective chemical structure was confirmed by HRMSMS fragmention experiments.
Metabolite	Ionization (LC-MS)	Formula	Mass	m/z	RT	Confirmed by LC-HRMSMS fragments	Class
1-O-(4-Coumaroyl)-β-D-glucose (1)	Neg	C15H18O8	326.1	325.092	3.33	m/z 147.0405, 165.0507, 325.1773	Phenylpropanoid
1-O-(4-Coumaroyl)-β-D-glucose (2)	Neg	C15H18O8	326.1	325.093	3.17	m/z 147.0405, 165.0507, 325.1773	Phenylpropanoid
Dihydroxybenzoate-glucoside (1)	Neg	C13H16O9	316.08	315.072	2.39	m/z 153.0178, 315.0699	Benzoate
	Pos	C13H16O9	316.078	317.086	2.4	m/z 155.0330, 121.0272
Dihydroxybenzoate-glucoside (2)	Neg	C13H16O9	316.079	315.071	2.18	m/z 153.0178, 315.0699	Benzoate
2-Amino-6-hydroxypurine	Pos	C5H5N5O	151.048	152.055	0.99	m/z 152.0553, 134.0594, 124.0741
2-Hydroxyglutaric acid	Neg	C5H8O5	148.037	147.029	1.37	m/z 147.0291, 87.0082
2-O-acetylsalicin	Neg	C15H20O8	328.115	327.108	3.35	m/z 285.098	Salicinoid
Dihydroxybenzoic acid	Neg	C7H6O4	154.028	153.02	3.66	m/z 153.0184, 109.0286	Benzoate
4-Hydroxybenzoate-glucoside	Neg	C13H16O8	300.086	299.078	2.89	m/z 299.0770, 137.0229	Benzoate
Methylbenzoic acid	Pos	C8H8O2	136.052	137.06	1.66	m/z 137.0591, 122.0354	Benzoate
Hydroxyconiferyl alcohol derivative	Neg	C20H24O9	408.14	407.132	3.12	m/z 193.0496	Phenylpropanoid
7-O-Methylnaringenin-7-furanosyl-(1-6)-glucopyranside	Neg	C27H32O14	580.177	579.169	4.46	m/z 579.1660, 285.0745	Flavonoid
Arbutin (hydroquinone glucoside)	Neg	C12 H16 O7	272.09	271.082	2.84	m/z 109.0285	Salicinoid
Aromadendrin-7-O-glucoside	Neg	C21H22O11	450.113	449.105	3.41	m/z 287.0539, 449.1059	Flavonoid
Blumenol A	Pos	C13H20O3	224.14	225.148	4.21	m/z 209.1469, 193.0485, 181.0478, 167.0689	Terpene
Caffeic acid 3-glucoside	Neg	C15H16O9	342.096	341.088	2.99	m/z 179.0331	Phenylpropanoid
Catechin	Neg	C15H14O6	290.078	289.07	3.09	m/z 289.0775, 109.0282	Flavonoid
Coniferin	Neg	C16H22O8	342.129	341.121	4.44	m/z 341.1205, 177.053	Phenylpropanoid
Coniferyl aldehyde-5-hydroxyconiferyl aldehyde	Neg	C20H20O7	372.122	371.114	5.11	m/z 371.1116, 177.0550	Phenylpropanoid
Coumaric acid	Pos	C9H8O3	164.047	165.054	1.36	m/z 165.0544, 147.0428	Coumarin
Coumaroyl salicin (Trichocarposide)	Neg	C22H24O9	432.141	431.134	4.67	m/z 163.0362	Salicinoid
G (8-O-4)G’ / G(8-O-4)5H	Neg	C20H22O7	374.135	373.128	3.76	m/z 207.0994, 325.1062, 373.1267	Oligolignol
G (t8-O-4) G	Neg	C20H24O7	376.153	375.145	3.92	m/z 375.1434. 327.1191, 163.0422	Oligolignol
G(8-5)FA (Glycosmisic acid)	Pos	C20H20O7	372.119	373.127	4.27	m/z 199.0961	Oligolignol
G(8-O-4)G'	Neg	C20H22O7	374.138	373.13	4.64	m/z 207.0994, 325.1062, 373.1267	Oligolignol
G(8–O–4)G(8–O–4)S(8–5)G'	Neg	C41 H46 O15	778.281	777.273	5.23	m/z 777.2676. 367.1146	Oligolignol
G(8–O–4)G(8–O–4)S(8–8)S	Neg	C42 H49 O16	810.306	809.298	5.46	m/z 195.0649, 327.2169, 387.1413, 613.2194, 809.2949	Oligolignol
G(8–O–4)S	Neg	C31H36O12	600.221	599.214	4.67	m/z 403.1344, 599.2116	Oligolignol
G(8–O–4)S(8–5)G' (1)	Neg	C31 H34 O11	582.208	581.201	5.32	m/z 581.1960, 367.1143, 195.0640	Oligolignol
G(8–O–4)S(8–5)G' (2)	Neg	C31 H34 O11	582.206	581.198	5.41	m/z 581.1965, 367.1151, 195.0640	Oligolignol
G(8-O-4)S(8-8)S(8-O-4)G	Neg	C42 H49 O16	810.306	809.298	5.37	m/z 195.0649, 421.1462, 613.2194, 809.2949	Oligolignol
G(8–O–4)S(8–O–4)S(8–8)S	Neg		840.317	839.309	5.34	m/z 839.3043, 581.1966, 367.1143, 195.0644	Oligolignol
G(8–O–4)S(8–O–4)X(8–O–4)X	Neg	C53 H64 O21	1036.39	1035.38	5.39	m/z 225.0782, 613.2290, 839.3030, 1035.3631	Oligolignol
G(8–O–4)X	Neg	C42 H48 O16	808.293	807.285	5.36	m/z 611.2055	Oligolignol
G(8–O–4)X(8–O–4)X	Neg	C42 H50 O17	826.301	825.293	5.08	m/z 629.2168, 367.1142	Oligolignol
Galloyl-glucoside	Neg	C13H16O10	332.074	331.066	1.95	m/z 169.0123, 331.0655	Benzoate
Grandidentatin like	Neg	C21H28O9	424.172	423.164	4.66	m/z 423.1643, 177.0565	Phenylpropanoid
Grandidentatin	Neg	C21H28O9	424.172	423.165	4.91	m/z 423.1643, 163.0384	Phenylpropanoid
HCH(like)-glucoside	Neg	C13H20O9	320.111	319.103	1.96	m/z 319.1004, 161.0448	Benzoate
HCH-salicortin	Neg	C27H30O13	562.166	561.158	4.93	m/z 123.0444, 267.0355, 423.1267, 561.1537	Salicinoid
Hesperetin 7-O-glucoside	Neg	C22 H24 O11	464.131	463.123	4.34	m/z 463.1232, 301.0707	Flavonoid
H-Ile-Ile-OH (1)	Pos	C12H24N2O3	244.178	245.186	3.32	m/z 245.1850, 132.1006, 86.0965	Dipeptide
H-Ile-Ile-OH (2)	Pos	C12H24N2O3	244.177	245.185	3.52	m/z 245.1850, 132.1006, 86.0965	Dipeptide
H-Ile-Phe-OHS	Pos	C15H22N2O3	278.163	279.171	3.79	m/z 279.1707, 166.0834, 86.0965	Dipeptide
H-Ile-Val-OH	Pos	C11H22N2O3	230.162	231.169	2.37	m/z 231.1694, 195.1672, 118.0837, 86.0964	Dipeptide
H-Val-Phe-OH	Pos	C14H20N2O3	264.147	265.154	3.22	m/z 265.1543, 166.0845, 120.0803, 72.0806	Dipeptide
Iso-Salicin	Neg	C13H18O7	286.105	285.097	2.88	m/z 123.0437	Salicinoid
Matairesinol	Pos	C20H22O6	358.14	359.148	4.31	m/z 137.0583	Phenylpropanoid
Methyl jasmonate	Pos	C13H20O3	224.141	225.149	6.6	m/z 225.1485, 207.1365, 193.1196, 151.1104, 133.1002	Oxylipin
Nicotinate D-ribonucleoside	Pos	C11H15N2O5	255.074	256.082	0.76	m/z 256.0810, 124.0387
p-Aminobenzoic acid	Pos	C7H7NO2	137.047	138.055	0.63	m/z 138.0544	Benzoate
Pipecolic acid	Pos	C6H11NO2	129.078	130.086	0.88	m/z 130.0852, 84.0806	Pipecolate
Plastoquinol-1	Pos	C13H18O2	206.13	207.138	3.74	m/z 207.1370, 149.0585, 107.0851
Populin	Neg	C20H22O8	390.129	389.121	4.07	m/z 123.0439	Salicinoid
Porphobilinogen	Pos	C10H14N2O4	226.094	227.102	2.18	m/z 116.0703, 84.0437, 70.0650
Protochlorophyllide	Pos	C35H32MgN4O5	612.218	613.226	5.53	m/z 613.2263, 553.1653, 539.1021, 247.4069
S(8-O-4)Esculetin (1)	Pos	C20H18O8	386.097	387.104	3.85	m/z 387.1044, 155.0288	Coumarin
S(8-O-4)Esculetin (2)	Pos	C20H18O8	386.097	387.105	3.77	m/z 387.1044, 155.0288	Coumarin
S(8-O-4)S(8-5)G	Neg	C32 H38 O12	614.234	613.226	5.31	m/z 613.2258, 535.1917, 195.0641	Oligolignol
Salicin	Neg	C13H18O7	286.106	285.098	2.6	m/z 123.0437, 285.0959	Salicinoid
Salicortin	Neg	C20H24O10	424.133	423.125	4.28	m/z 123.0437, 155.0334, 423.1262	Salicinoid
Salicyl alcohol	Neg	C7H8O2	124.053	123.045	3.1	m/z 107.0498	Salicinoid
Salicylic acid	Neg	C7H6O3	138.032	137.024	4.82	m/z 137.0244, 123.0425	Benzoate
Salicylic acid-glucoside	Neg	C13H16O8	300.085	299.077	2.41	m/z 137.0227	Benzoate
Salicyloylsalicin	Neg	C20H22O9	406.126	405.118	4.61	m/z 297.0583, 153.0181	Salicinoid
Salicyloylsalicin-C7H12O7	Neg	C27H34O16	614.182	613.174	3.16	m/z 297.0603, 405.1168	Salicinoid
Salirepin (1)	Neg	C13H18O8	302.1	301.092	1.62	m/z 301.0926, 139.0385	Benzoate
Salirepin (2)	Neg	C13H18O8	302.1	301.093	1.43	m/z 301.0926, 139.0385	Benzoate
Scopoletin-C5H9O5	Neg	C15H16O9	340.079	339.071	0.59	m/z 191.0338	Coumarin
Scopoletin-glucoside	Neg	C16H18O9	354.097	353.089	0.59	m/z 353.0888, 191.0350	Coumarin
Syringic acid-glucoside	Neg	C15H20O10	360.105	359.097	2.49	m/z 197.0438, 359.0955	Benzoate
	Pos	C15H20O10	360.104	361.112	2.49	m/z 199.0739
Tremulacin	Neg	C27H28O11	528.162	527.154	5.48	m/z 121.0281, 405.1164, 527.1508	Salicinoid
Vanillic acid-glucoside	Neg	C14H18O9	330.095	329.087	2.26	m/z 167.0340, 329.0857	Benzoate
γ-Glutamyl-β-cyanoalanine	Pos	C9H13N3O5	243.084	244.092	0.88	m/z 244.0922, 147.0751, 130.0474, 112.0496	Dipeptide
γ-Glutamyl-γ-aminobutyraldehyde	Pos	C9H16N2O4	216.11	217.118	0.76	m/z 217.1166, 200.0904, 130.0491, 114.0546	Dipeptide

### Sheet: Legend
Title:	Multi-omics of xylem sap uncovers dynamic modulation of poplar defenses by ammonium and nitrate
Authors:	Karl Kasper, Ilka N Abreu, Kirstin Feussner, Krzysztof Zienkiewicz, Cornelia Herrfurth, Till Ischebeck, Dennis Janz, Andrzej Majcherczyk, Kerstin Schmitt, Oliver Valerius, Gerhard H. Braus, Ivo Feussner, Andrea Polle
Experimental setup:	Populus x canescens plants were cultivated under supply of different nitrogen types (NH4+ or NO3-) and concentrations (0.4mM, 2.0mM or 8.0mm). Xylem sap was extracted an analysed by UPLC Qtof MS. Chemical structure was confirmed by HRMSMS fragmention.
Abbriviation	Explanation
Metabolite	Identity of metabolite
Ionization (LC-MS)	Ionization mode in which metabolite was discovered (Pos. = positive, Neg. = negative)
Formula	Formular of metabolite
Mass	Molecular mass of metabolite
m/z	mass over charge ratio
RT	retention time
Confirmed by LC-HRMSMS fragments	mass over charge ration of fragments that led to identification of metabolite
Class	Class of metabolite
